# miRNA and mRNA Signatures in Human Acute Kidney Injury Tissue

**DOI:** 10.1101/2023.09.11.557054

**Authors:** Danielle Janosevic, Thomas De Luca, Ricardo Melo Ferreira, Debora L. Gisch, Takashi Hato, Jinghui Luo, Yingbao Yang, Jeffrey B. Hodgin, Pierre C. Dagher, Michael T. Eadon

## Abstract

Acute kidney injury (AKI) is an important contributor to the development of chronic kidney disease (CKD). There is a need to understand molecular mediators that drive either recovery or progression to CKD. In particular, the role of miRNA and its regulatory role in AKI is poorly understood. We performed miRNA and mRNA sequencing on biobanked human kidney tissues obtained in the routine clinical care of patients with the diagnoses of AKI and minimal change disease (MCD), in addition to nephrectomized (Ref) tissue from individuals without known kidney disease. Transcriptomic analysis of mRNA revealed that Ref tissues exhibited a similar injury signature to AKI, not identified in MCD samples. The transcriptomic signature of human AKI was enriched with genes in pathways involved in cell adhesion and epithelial-to-mesenchymal transition (e.g., *CDH6, ITGB6, CDKN1A*). miRNA DE analysis revealed upregulation of miRNA associated with immune cell recruitment and inflammation (e.g., miR-146a, miR-155, miR-142, miR-122). These miRNA (i.e., miR-122, miR-146) are also associated with downregulation of mRNA such as *DDR2* and *IGFBP6*, respectively. These findings suggest integrated interactions between miRNAs and target mRNAs in AKI-related processes such as inflammation, immune cell activation and epithelial-to-mesenchymal transition. These data contribute several novel findings when describing the epigenetic regulation of AKI by miRNA, and also underscores the importance of utilizing an appropriate reference control tissue to understand canonical pathway alterations in AKI.
