## Supplemental table 1 for "miRNA and mRNA Signatures in Human Acute Kidney Injury Tissue"

AKI Biopsy Samples (N = 39)
Gender, Female, N (%)	18 (46.2)		Clinical characteristics of all samples
Ethnicity
Black, N (%)	5 (12.8)
Hispanic, N (%)	1 (2.6)
White, N (%)	33 (84.6)
Age in years, Mean ± SD	51.4 ± 17.6
Baseline Clinical Comorbidities
Hypertension, N (%)	24 (61.5)
Diabetes Mellitus, N (%)	11 (28.2)
Renal Transplant, N (%)	0 (0)
Glomerulonephritis, N (%)	0 (0)
Pulmonary Disease, N (%)	12 (30.8)
Sepsis, N (%)	22 (56.4)
Liver DIsease, N (%)	6 (15.4)
NSAID use, N (%)	9 (23.1)
Iodinated contrast use, N (%)	3 (7.7)
Concurrent or recent antibiotic use, N (%)	24 (61.5)
Laboratory data
Oliguria, N (%)	10 (25.6)
Hematuria, N (%)	13 (33.3)
Baseline creatinine, Mean ± SD	1.11 ± 0.41
Ratio, peak creatinine: baseline creatinine, Mean ± SD	5.7 ± 3.3
Peak Proteinuria, Median (Range)	0.5 (0-5.6)
Proteinuria over 3 grams/d, N (%)	4 (10.3)
Diagnosis
Clinical Diagnosis of Acute Tubular Necrosis, N (%)	22 (56.4)
Clinical Diagnosis of Acute Interstitial Nephritis, N (%)	17 (43.6)
Primary Pathologic Diagnosis of Acute Tubular Necrosis, N (%)	26 (66.7)
Primary Pathologic Diagnosis of Acute Interstitial Nephritis, N (%)	13 (33.3)
Pathologic features
Presence of any Acute Tubular Necrosis, N (%)	37 (94.9)
Presence of any Acute Interstitial Nephritis, N (%)	32 (82.1)
Lymphocyte infiltration on Biopsy, N (%)	23 (59.0)
Plasma cell infiltration on Biopsy, N (%)	6 (15.4)
Neutrophil infiltration on Biopsy, N (%)	7 (18.0)
Monocyte infiltration on Biopsy, N (%)	9 (23.1)
Eosinophil infiltration on Biopsy, N (%)	20 (51.3)
Glomerular Obsolescence (%), Mean ± SD	9.7 ± 11.7
Interstitial Fibrosis and Tubular Atrophy (%), Mean ± SD	18.1 ± 21.6
Podocyte effacement on electron microscopy (any), N (%)	33 (84.6)
Podocyte effacement (> 80%), N (%)	5 (12.8)
Time to Biopsy From Diagnosis, Mean ± SD	9.1 ±12.3
Biopsy 8 or more days from diagnosis, N (%)	12 (30.8)
Biopsy 7 or fewer days from diagnosis, N (%)	27 (69.2)
Reference Nephrectomy Samples (N = 9)
Gender, Female, N (%)	6 (66.7)
Age in years, Mean ± SD	50.0 ± 14.2
Glomerular Obsolescence (%), Mean ± SD	23.9 ± 21.2
Interstitial Fibrosis and Tubular Atrophy (%), Mean ± SD	20 ± 13.8
Eosinophil Infiltration, N (%)	0 (0)
Minimal Change Disease Samples (N = 12)
Gender, Female, N (%)	5 (41.7)
Age in years, Mean ± SD	41.6 ± 16.8
Glomerular Obsolescence (%), Mean ± SD	n/a
Interstitial Fibrosis and Tubular Atrophy (%), Mean ± SD	3.9 ± 3.8
Eosinophil Infiltration, N (%)	0 (0)
