## Supplemental table 5 for "miRNA and mRNA Signatures in Human Acute Kidney Injury Tissue"

Biocarta pathways identified by miRNA-mRNA interactions
ID	Term_Description	Better_Description	Fold_Enrichment	occurrence	support	lowest_p	highest_p	non_Signif_Snw_Genes	Up_regulated	Down_regulated
M13022	BIOCARTA_PTC1_PATHWAY	Sonic Hedgehog (SHH) Receptor Ptc1 Regulates cell cycle	4.137722742	10	0.133333333	3.27E-08	0.000321977		CDC25B, CDC25C, SHH	CDK7, CDK7
M22011	BIOCARTA_EFP_PATHWAY	Estrogen-responsive protein Efp controls cell cycle and breast tumors growth	2.844684385	10	0.4	8.26E-07	1.89E-06	TP53	CDK6, SFN	CDK7, CDK7, ESR1
M22021	BIOCARTA_PLK3_PATHWAY	Regulation of cell cycle progression by Plk3	4.267026578	10	0.133333333	1.13E-06	2.18E-06	TP53	CDC25C, CHEK1, PLK3
M8560	BIOCARTA_G2_PATHWAY	Cell Cycle: G2/M Checkpoint	1.896456257	10	0.133333333	1.13E-06	0.000149703		CDC25B, CDC25C, CDKN1A, CHEK1
M22031	BIOCARTA_CDC25_PATHWAY	cdc25 and chk1 Regulatory Pathway in response to DNA damage	3.792912514	10	0.133333333	1.13E-06	0.000264361		CDC25B, CDC25C, CHEK1
M22032	BIOCARTA_DSP_PATHWAY	Regulation of MAP Kinase Pathways Through Dual Specificity Phosphatases	3.792912514	10	0.066666667	3.01E-06	0.00072572		DUSP1	DUSP8, DUSP8, DUSP8, DUSP9
M18159	BIOCARTA_RB_PATHWAY	RB Tumor Suppressor/Checkpoint Signaling in response to DNA damage	2.62586251	10	0.133333333	4.01E-06	0.000398147		CDC25B, CDC25C, CHEK1
M17770	BIOCARTA_CELLCYCLE_PATHWAY	Cyclins and Cell Cycle Regulation	1.484183158	10	0.2	2.78E-05	0.001450278		CDK6, CDKN1A	CDK7, CDK7
M10628	BIOCARTA_ATM_PATHWAY	ATM Signaling Pathway	1.706810631	10	0.2	5.04E-05	9.70E-05	TP53	CDKN1A, CHEK1, TP73
M22062	BIOCARTA_PELP1_PATHWAY	Pelp1 Modulation of Estrogen Receptor Activity	3.792912514	10	0.4	6.73E-05	6.73E-05	EP300	PELP1	ESR1
M10994	BIOCARTA_SRCRPTP_PATHWAY	Activation of Src by Protein-tyrosine phosphatase alpha	2.528608343	10	0.066666667	7.39E-05	0.008238508		CDC25B, CDC25C
M5202	BIOCARTA_P53HYPOXIA_PATHWAY	Hypoxia and p53 in the Cardiovascular system	1.625533935	10	0.266666667	0.000163611	0.002088638	TP53	CDKN1A, NQO1	HSPA1A, HSPA1A, HSPA1A, HSPA1A, HSPA1A
M8615	BIOCARTA_IL2RB_PATHWAY	IL-2 Receptor Beta Chain in T cell Activation	0.975320361	10	0.266666667	0.000265722	0.000265722	PIK3R1	IL2RA, SOCS3	FASLG
M89	BIOCARTA_CDK5_PATHWAY	Phosphorylation of MEK1 by cdk5/p35 down regulates the MAP kinase pathway	3.501150013	10	0.2	0.000728478	0.000796293	MAPK1	CDK5R1, EGR1, KLK2	NGF
M2404	BIOCARTA_PPARA_PATHWAY	Mechanism of Gene Regulation by Peroxisome Proliferators via PPARa(alpha)	0.711171096	10	0.133333333	0.001061961	0.001061961	HSP90AA1	DUSP1, NOS2	HSPA1A, HSPA1A, HSPA1A, HSPA1A, HSPA1A
M15258	BIOCARTA_AKT_PATHWAY	AKT Signaling Pathway	1.034430686	10	0.066666667	0.001866271	0.001866271	PIK3R1		FASLG, GHR
M648	BIOCARTA_G1_PATHWAY	Cell Cycle: G1/S Check Point	0.812766967	10	0.171428571	0.002158058	0.005738196	TP53	CDK6, CDKN1A
M2499	BIOCARTA_CARM_ER_PATHWAY	CARM1 and Regulation of the Estrogen Receptor	0.875287503	10	0.266666667	0.002824461	0.002824461	EP300	PELP1	ESR1
M287	BIOCARTA_ERK_PATHWAY	Erk1/Erk2 Mapk Signaling pathway	1.484183158	10	0.266666667	0.003011918	0.003290319	MAPK1	KLK2, PTPRR	NGF
M2821	BIOCARTA_NTHI_PATHWAY	NFkB activation by Nontypeable Hemophilus influenzae	1.978910877	10	0.2	0.003633343	0.003633343	EP300	CXCL8, DUSP1, IL1B	MAP2K6
M22079	BIOCARTA_DICER_PATHWAY	Dicer Pathway	4.551495017	9	0.066666667	0.004034253	0.005523984		AGO4	AGO2
M9546	BIOCARTA_TID_PATHWAY	Chaperones modulate interferon Signaling Pathway	1.197761846	10	0.133333333	0.005325138	0.046340776	TP53		HSPA1A, HSPA1A, HSPA1A, HSPA1A, HSPA1A, WT1
M22015	BIOCARTA_TERT_PATHWAY	Overview of telomerase protein component gene hTert Transcriptional Regulation	1.625533935	10	0.066666667	0.006626351	0.008893612	TP53		WT1
M6910	BIOCARTA_INFLAM_PATHWAY	Cytokines and Inflammatory Response	1.685738895	10	0.066666667	0.01206677	0.01206677		CSF3, CXCL8, IL10, IL11
M8066	BIOCARTA_IL22BP_PATHWAY	IL22 Soluble Receptor Signaling Pathway	1.264304171	10	0.133333333	0.01206677	0.01206677	STAT3	SOCS3
M22083	BIOCARTA_WNT_LRP6_PATHWAY	Wnt/LRP6 Signalling	7.585825028	10	0.066666667	0.012248311	0.01460592		KREMEN2, WNT8B	DKK2, FZD1
M22014	BIOCARTA_BTG2_PATHWAY	BTG family proteins and cell cycle regulation	2.068861371	10	0.2	0.018098875	0.019734154			FGF1, NGF
M19118	BIOCARTA_KERATINOCYTE_PATHWAY	Keratinocyte Differentiation	0.758582503	10	0.066666667	0.018098875	0.019734154	MAPK1	PRKCG	FASLG, MAP2K6
M9134	BIOCARTA_TRKA_PATHWAY	Trka Receptor Signaling Pathway	1.896456257	10	0.2	0.020729059	0.020729059	PIK3R1	KLK2	NGF
M16884	BIOCARTA_ACH_PATHWAY	Role of nicotinic acetylcholine receptors in the regulation of apoptosis	0.875287503	10	0.066666667	0.020729059	0.020729059	PIK3R1		FASLG
M13158	BIOCARTA_LONGEVITY_PATHWAY	The IGF-1 Receptor and Longevity	0.812766967	10	0.066666667	0.020729059	0.020729059	PIK3R1		GHR
M7860	BIOCARTA_NGF_PATHWAY	Nerve growth factor pathway (NGF)	1.264304171	10	0.2	0.020729059	0.020729059	PIK3R1	KLK2	NGF
M10145	BIOCARTA_PTEN_PATHWAY	PTEN dependent cell cycle arrest and apoptosis	0.669337502	10	0.066666667	0.020729059	0.020729059	PIK3R1		FASLG
M882	BIOCARTA_CXCR4_PATHWAY	CXCR4 Signaling Pathway	0.632152086	10	0.2	0.020729059	0.020729059	PIK3R1		CXCL12
M6355	BIOCARTA_ECM_PATHWAY	Erk and PI-3 Kinase Are Necessary for Collagen Binding in Corneal Epithelia	1.197761846	10	0.066666667	0.020729059	0.020729059	PIK3R1	DIAPH1	GSN
M10579	BIOCARTA_EDG1_PATHWAY	Phospholipids as signalling intermediaries	1.08368929	10	0.133333333	0.020729059	0.020729059	PIK3R1	ITGB3, SPHKAP
M11520	BIOCARTA_TPO_PATHWAY	TPO Signaling Pathway	0.541844645	10	0.266666667	0.020729059	0.020729059	PIK3R1	MPL
M18719	BIOCARTA_HER2_PATHWAY	Role of ERBB2 in Signal Transduction and Oncology	0.517215343	10	0.266666667	0.020729059	0.020729059	PIK3R1		ESR1
M18928	BIOCARTA_IL5_PATHWAY	IL 5 Signaling Pathway	3.103292057	10	0.133333333	0.020729059	0.020729059		CCR3, IL1B	IL5RA
M15926	BIOCARTA_TFF_PATHWAY	Trefoil Factors Initiate Mucosal Healing	0.517215343	10	0.133333333	0.020729059	0.020729059	PIK3R1		GHR
M19422	BIOCARTA_IL17_PATHWAY	IL 17 Signaling Pathway	2.62586251	10	0.066666667	0.020802069	0.020802069		CSF3, CXCL8	CD34
M4791	BIOCARTA_EIF4_PATHWAY	Regulation of eIF4e and p70 S6 Kinase	0.494727719	10	0.133333333	0.02117238	0.02117238	PIK3R1		GHR
M8731	BIOCARTA_SPPA_PATHWAY	Aspirin Blocks Signaling Pathway Involved in Platelet Activation	0.758582503	10	0.066666667	0.022412622	0.022412622	HRAS	F2RL3
M1389	BIOCARTA_SPRY_PATHWAY	Sprouty regulation of tyrosine kinase signals	0.711171096	10	0.066666667	0.022412622	0.022412622	HRAS	SPRY3
M22001	BIOCARTA_PDZS_PATHWAY	Synaptic Proteins at the Synaptic Junction	1.338675005	10	0.066666667	0.022412622	0.022412622		GRIN1	DLG2
M7747	BIOCARTA_IL2_PATHWAY	IL 2 signaling pathway	0.568936877	10	0.133333333	0.022412622	0.022412622	HRAS	IL2RA
M5298	BIOCARTA_STEM_PATHWAY	Regulation of hematopoiesis by cytokines	2.275747508	10	0.133333333	0.023272182	0.023272182		CSF3, CXCL8, IL11
M14512	BIOCARTA_RACCYCD_PATHWAY	Influence of Ras and Rho proteins on G1 to S Transition	0.875287503	10	0.133333333	0.023840006	0.023840006	PIK3R1	CDK6, CDKN1A
M9043	BIOCARTA_GH_PATHWAY	Growth Hormone Signaling Pathway	0.455149502	10	0.2	0.024290725	0.024290725	PIK3R1		GHR
M225	BIOCARTA_MTA3_PATHWAY	Downregulated of MTA-3 in ER-negative Breast Tumors	1.422342193	10	0.133333333	0.025004478	0.033132759			ESR1, SNAI2
M14863	BIOCARTA_P53_PATHWAY	p53 Signaling Pathway	0.711171096	10	0.066666667	0.025004478	0.033132759	TP53	CDKN1A
M8353	BIOCARTA_HCMV_PATHWAY	Human Cytomegalovirus and Map Kinase Pathways	0.669337502	10	0.066666667	0.025866229	0.030676973	MAPK1		MAP2K6
M13863	BIOCARTA_MAPK_PATHWAY	MAPKinase Signaling Pathway	0.291762501	10	0.066666667	0.025866229	0.030830153	MAPK1	MAPK12	MAP2K6
M13883	BIOCARTA_MPR_PATHWAY	How Progesterone Initiates the Oocyte Maturation	1.137873754	10	0.066666667	0.025866229	0.030830153	MAPK1	CDC25C	PGR
M6917	BIOCARTA_EPONFKB_PATHWAY	Erythropoietin mediated neuroprotection through NF-kB	2.068861371	10	0.066666667	0.027734035	0.029768127	JAK2	CDKN1A, GRIN1
M6231	BIOCARTA_NO2IL12_PATHWAY	NO2-dependent IL 12 Pathway in NK cells	0.758582503	10	0.066666667	0.027734035	0.029768127	JAK2	NOS2
M9367	BIOCARTA_ERYTH_PATHWAY	Erythrocyte Differentiation Pathway	1.625533935	10	0.066666667	0.027734035	0.029768127		CSF3, IL11
M6778	BIOCARTA_IL10_PATHWAY	IL-10 Anti-inflammatory Signaling Pathway	1.750575006	10	0.066666667	0.030273787	0.030273787	STAT3	HMOX1, IL10
M5467	BIOCARTA_GRANULOCYTES_PATHWAY	Adhesion and Diapedesis of Granulocytes	1.517165006	10	0.066666667	0.030273787	0.030273787		CSF3, CXCL8
M7298	BIOCARTA_ASBCELL_PATHWAY	Antigen Dependent B Cell Activation	1.750575006	10	0.066666667	0.030273787	0.030273787		IL10	FASLG
M17406	BIOCARTA_CYTOKINE_PATHWAY	Cytokine Network	1.264304171	10	0.066666667	0.030273787	0.030273787		CXCL8, IL10
M12851	BIOCARTA_CELL2CELL_PATHWAY	Cell to Cell Adhesion Signaling	0.948228128	10	0.066666667	0.032173265	0.038310216	CTNNB1		CTNNA3
M16173	BIOCARTA_PS1_PATHWAY	Presenilin action in Notch and Wnt signaling	0.875287503	10	0.066666667	0.032173265	0.038310216	CTNNB1		FZD1
M8516	BIOCARTA_PITX2_PATHWAY	Multi-step Regulation of Transcription by Pitx2	0.758582503	10	0.066666667	0.032173265	0.038310216	CTNNB1		FZD1
M13494	BIOCARTA_BIOPEPTIDES_PATHWAY	Bioactive Peptide Induced Signaling Pathway	0.437643752	10	0.066666667	0.040001108	0.040001108	GRB2		AGTR2, AGTR2
M1908	BIOCARTA_FCER1_PATHWAY	Fc Epsilon Receptor I Signaling in Mast Cells	0.316076043	10	0.066666667	0.042358083	0.042358083	PIK3R1		MS4A2
M11106	BIOCARTA_GSK3_PATHWAY	Inactivation of Gsk3 by AKT causes accumulation of b-catenin in Alveolar Macrophages	1.137873754	1	0.066666667	0.043401353	0.043401353	CTNNB1	LBP	FZD1
M6220	BIOCARTA_AGR_PATHWAY	Agrin in Postsynaptic Differentiation	0.689620457	1	0.066666667	0.044370726	0.044370726	MAPK3	CHRNA1	NRG2
M9703	BIOCARTA_ATRBRCA_PATHWAY	Role of BRCA1, BRCA2 and ATR in Cancer Susceptibility	0.541844645	2	0.066666667	0.044550603	0.045608951	TP53	CHEK1
M10287	BIOCARTA_FMLP_PATHWAY	fMLP induced chemokine gene expression in HMC-1 cells	0.344810229	1	0.066666667	0.044851135	0.044851135	MAPK3		MAP2K6
